# Evolution of assortative mating following selective introgression of pigmentation genes between two *Drosophila* species

**DOI:** 10.1101/2022.01.14.476347

**Authors:** Jean R. David, Erina A. Ferreira, Laure Jabaud, David Ogereau, Héloïse Bastide, Amir Yassin

## Abstract

Adaptive introgression is ubiquitous in animals but experimental support for its role in driving speciation remains scarce. In the absence of conscious selection, admixed laboratory strains of *Drosophila* asymmetrically and progressively lose alleles from one parental species and reproductive isolation against the predominant parent ceases after 10 generations. Here, we selectively introgressed during one year light pigmentation genes of *D. santomea* into the genome of its dark sibling *D. yakuba*, and vice versa. We found that the pace of phenotypic change differed between the species and the sexes, and identified through genome sequencing common as well as distinct introgressed loci in each species. Mating assays showed that assortative mating between introgressed flies and both parental species persisted even after four years (∼ 60 generations) from the end of the selection. Those results indicate that selective introgression of as low as 0.5% of the genome can beget morphologically-distinct and reproductively-isolated strains, two prerequisites for the delimitation of new species. Our findings hence represent a significant step towards understanding the genome-wide dynamics of speciation-through-introgression.
