## Supplementary material for "Evolution of assortative mating following selective introgression of pigmentation genes between two *Drosophila* species": Table S1

Table S1 - Pigmentation score on each abdominal segment according to David et al.'s (1990) scheme. F=female; M=male. For F1 hybrids. the parental female species is given first.
Strain	Year	Sex	Individual	Segment	Pigmentation
BCsan	2016	F	1	2	1
BCsan	2016	F	1	3	1
BCsan	2016	F	1	4	1
BCsan	2016	F	1	5	1
BCsan	2016	F	1	6	3
BCsan	2016	F	1	7	6
BCsan	2016	F	1	8	1
BCsan	2016	F	2	2	0.5
BCsan	2016	F	2	3	1
BCsan	2016	F	2	4	1
BCsan	2016	F	2	5	1
BCsan	2016	F	2	6	3
BCsan	2016	F	2	7	9
BCsan	2016	F	2	8	5
BCsan	2016	F	3	2	1
BCsan	2016	F	3	3	1
BCsan	2016	F	3	4	1
BCsan	2016	F	3	5	1
BCsan	2016	F	3	6	3
BCsan	2016	F	3	7	7
BCsan	2016	F	3	8	2
BCsan	2016	F	4	2	1
BCsan	2016	F	4	3	1
BCsan	2016	F	4	4	1
BCsan	2016	F	4	5	1
BCsan	2016	F	4	6	4
BCsan	2016	F	4	7	10
BCsan	2016	F	4	8	3
BCsan	2016	F	5	2	0.5
BCsan	2016	F	5	3	1
BCsan	2016	F	5	4	0.5
BCsan	2016	F	5	5	0.5
BCsan	2016	F	5	6	3
BCsan	2016	F	5	7	4
BCsan	2016	F	5	8	2
BCsan	2016	F	6	2	1
BCsan	2016	F	6	3	2
BCsan	2016	F	6	4	1
BCsan	2016	F	6	5	0
BCsan	2016	F	6	6	2
BCsan	2016	F	6	7	4
BCsan	2016	F	6	8	1
BCsan	2016	F	7	2	0.5
BCsan	2016	F	7	3	1
BCsan	2016	F	7	4	1
BCsan	2016	F	7	5	0.5
BCsan	2016	F	7	6	4
BCsan	2016	F	7	7	9
BCsan	2016	F	7	8	6
BCsan	2016	F	8	2	1
BCsan	2016	F	8	3	1
BCsan	2016	F	8	4	1
BCsan	2016	F	8	5	1
BCsan	2016	F	8	6	2
BCsan	2016	F	8	7	4
BCsan	2016	F	8	8	2
BCsan	2016	F	9	2	0.5
BCsan	2016	F	9	3	0.5
BCsan	2016	F	9	4	0.5
BCsan	2016	F	9	5	0.5
BCsan	2016	F	9	6	2
BCsan	2016	F	9	7	5
BCsan	2016	F	9	8	3
BCsan	2016	F	10	2	0.5
BCsan	2016	F	10	3	0.5
BCsan	2016	F	10	4	0.5
BCsan	2016	F	10	5	0.5
BCsan	2016	F	10	6	2
BCsan	2016	F	10	7	7
BCsan	2016	F	10	8	3
BCsan	2016	M	1	2	0.5
BCsan	2016	M	1	3	0.5
BCsan	2016	M	1	4	0.5
BCsan	2016	M	1	5	3
BCsan	2016	M	1	6	9
BCsan	2016	M	1	9	0
BCsan	2016	M	2	2	0.5
BCsan	2016	M	2	3	0.5
BCsan	2016	M	2	4	0.5
BCsan	2016	M	2	5	4
BCsan	2016	M	2	6	8
BCsan	2016	M	2	9	0
BCsan	2016	M	3	2	0.5
BCsan	2016	M	3	3	0.5
BCsan	2016	M	3	4	0.5
BCsan	2016	M	3	5	4
BCsan	2016	M	3	6	9
BCsan	2016	M	3	9	0
BCsan	2016	M	4	2	1
BCsan	2016	M	4	3	1
BCsan	2016	M	4	4	1
BCsan	2016	M	4	5	7
BCsan	2016	M	4	6	8
BCsan	2016	M	4	9	0
BCsan	2016	M	5	2	0
BCsan	2016	M	5	3	0
BCsan	2016	M	5	4	0.5
BCsan	2016	M	5	5	4
BCsan	2016	M	5	6	8
BCsan	2016	M	5	9	0
BCsan	2016	M	6	2	0.5
BCsan	2016	M	6	3	0.5
BCsan	2016	M	6	4	0.5
BCsan	2016	M	6	5	2
BCsan	2016	M	6	6	6
BCsan	2016	M	6	9	0
BCsan	2016	M	7	2	0.5
BCsan	2016	M	7	3	0.5
BCsan	2016	M	7	4	0.5
BCsan	2016	M	7	5	3
BCsan	2016	M	7	6	9
BCsan	2016	M	7	9	0
BCsan	2016	M	8	2	0.5
BCsan	2016	M	8	3	0.5
BCsan	2016	M	8	4	0.5
BCsan	2016	M	8	5	6
BCsan	2016	M	8	6	8
BCsan	2016	M	8	9	0
BCsan	2016	M	9	2	0.5
BCsan	2016	M	9	3	0.5
BCsan	2016	M	9	4	0.5
BCsan	2016	M	9	5	4
BCsan	2016	M	9	6	9
BCsan	2016	M	9	9	0
BCsan	2016	M	10	2	0.5
BCsan	2016	M	10	3	0.5
BCsan	2016	M	10	4	0.5
BCsan	2016	M	10	5	5
BCsan	2016	M	10	6	8
BCsan	2016	M	10	9	0
BCsan	2018	F	1	2	1
BCsan	2018	F	1	3	2
BCsan	2018	F	1	4	2
BCsan	2018	F	1	5	2
BCsan	2018	F	1	6	3
BCsan	2018	F	1	7	5
BCsan	2018	F	1	8	4
BCsan	2018	F	2	2	1
BCsan	2018	F	2	3	2
BCsan	2018	F	2	4	1
BCsan	2018	F	2	5	1
BCsan	2018	F	2	6	3
BCsan	2018	F	2	7	5
BCsan	2018	F	2	8	5
BCsan	2018	F	3	2	1
BCsan	2018	F	3	3	2
BCsan	2018	F	3	4	2
BCsan	2018	F	3	5	2
BCsan	2018	F	3	6	5
BCsan	2018	F	3	7	8
BCsan	2018	F	3	8	5
BCsan	2018	F	4	2	1
BCsan	2018	F	4	3	2
BCsan	2018	F	4	4	2
BCsan	2018	F	4	5	2
BCsan	2018	F	4	6	3
BCsan	2018	F	4	7	8
BCsan	2018	F	4	8	5
BCsan	2018	F	5	2	1
BCsan	2018	F	5	3	2
BCsan	2018	F	5	4	2
BCsan	2018	F	5	5	2
BCsan	2018	F	5	6	3
BCsan	2018	F	5	7	3
BCsan	2018	F	5	8	3
BCsan	2018	F	6	2	1
BCsan	2018	F	6	3	1
BCsan	2018	F	6	4	1
BCsan	2018	F	6	5	1
BCsan	2018	F	6	6	2
BCsan	2018	F	6	7	3
BCsan	2018	F	6	8	2
BCsan	2018	F	7	2	1
BCsan	2018	F	7	3	1
BCsan	2018	F	7	4	1
BCsan	2018	F	7	5	1
BCsan	2018	F	7	6	3
BCsan	2018	F	7	7	3
BCsan	2018	F	7	8	1
BCsan	2018	F	8	2	1
BCsan	2018	F	8	3	1
BCsan	2018	F	8	4	1
BCsan	2018	F	8	5	1
BCsan	2018	F	8	6	3
BCsan	2018	F	8	7	3
BCsan	2018	F	8	8	2
BCsan	2018	F	9	2	0.5
BCsan	2018	F	9	3	1
BCsan	2018	F	9	4	1
BCsan	2018	F	9	5	0.5
BCsan	2018	F	9	6	2
BCsan	2018	F	9	7	3
BCsan	2018	F	9	8	2
BCsan	2018	F	10	2	1
BCsan	2018	F	10	3	1
BCsan	2018	F	10	4	1
BCsan	2018	F	10	5	1
BCsan	2018	F	10	6	1
BCsan	2018	F	10	7	3
BCsan	2018	F	10	8	2
BCsan	2018	M	1	2	0.5
BCsan	2018	M	1	3	0.5
BCsan	2018	M	1	4	0.5
BCsan	2018	M	1	5	4
BCsan	2018	M	1	6	7
BCsan	2018	M	1	9	1
BCsan	2018	M	2	2	0.5
BCsan	2018	M	2	3	0.5
BCsan	2018	M	2	4	1
BCsan	2018	M	2	5	2
BCsan	2018	M	2	6	5
BCsan	2018	M	2	9	1
BCsan	2018	M	3	2	1
BCsan	2018	M	3	3	1
BCsan	2018	M	3	4	1
BCsan	2018	M	3	5	2
BCsan	2018	M	3	6	4
BCsan	2018	M	3	9	0
BCsan	2018	M	4	2	1
BCsan	2018	M	4	3	1
BCsan	2018	M	4	4	1
BCsan	2018	M	4	5	4
BCsan	2018	M	4	6	7
BCsan	2018	M	4	9	1
BCsan	2018	M	5	2	0.5
BCsan	2018	M	5	3	0.5
BCsan	2018	M	5	4	0.5
BCsan	2018	M	5	5	1
BCsan	2018	M	5	6	1
BCsan	2018	M	5	9	0
BCsan	2018	M	6	2	0.5
BCsan	2018	M	6	3	0.5
BCsan	2018	M	6	4	0.5
BCsan	2018	M	6	5	3
BCsan	2018	M	6	6	7
BCsan	2018	M	6	9	1
BCsan	2018	M	7	2	0.5
BCsan	2018	M	7	3	0.5
BCsan	2018	M	7	4	0.5
BCsan	2018	M	7	5	3
BCsan	2018	M	7	6	6
BCsan	2018	M	7	9	0
BCsan	2018	M	8	2	1
BCsan	2018	M	8	3	1
BCsan	2018	M	8	4	1
BCsan	2018	M	8	5	3
BCsan	2018	M	8	6	5
BCsan	2018	M	8	9	0
BCsan	2018	M	9	2	0.5
BCsan	2018	M	9	3	0.5
BCsan	2018	M	9	4	0.5
BCsan	2018	M	9	5	4
BCsan	2018	M	9	6	8
BCsan	2018	M	9	9	1
BCsan	2018	M	10	2	0.5
BCsan	2018	M	10	3	0.5
BCsan	2018	M	10	4	0.5
BCsan	2018	M	10	5	3
BCsan	2018	M	10	6	7
BCsan	2018	M	10	9	1
BCyak	2016	F	1	2	2
BCyak	2016	F	1	3	2
BCyak	2016	F	1	4	2
BCyak	2016	F	1	5	2
BCyak	2016	F	1	6	0
BCyak	2016	F	1	7	0
BCyak	2016	F	1	8	0
BCyak	2016	F	2	2	2
BCyak	2016	F	2	3	2
BCyak	2016	F	2	4	2
BCyak	2016	F	2	5	1
BCyak	2016	F	2	6	0
BCyak	2016	F	2	7	0
BCyak	2016	F	2	8	0
BCyak	2016	F	3	2	2
BCyak	2016	F	3	3	2
BCyak	2016	F	3	4	2
BCyak	2016	F	3	5	2
BCyak	2016	F	3	6	1
BCyak	2016	F	3	7	0.5
BCyak	2016	F	3	8	0
BCyak	2016	F	4	2	0
BCyak	2016	F	4	3	1
BCyak	2016	F	4	4	1
BCyak	2016	F	4	5	1
BCyak	2016	F	4	6	1
BCyak	2016	F	4	7	0
BCyak	2016	F	4	8	0
BCyak	2016	F	5	2	1
BCyak	2016	F	5	3	1
BCyak	2016	F	5	4	1
BCyak	2016	F	5	5	1
BCyak	2016	F	5	6	0.5
BCyak	2016	F	5	7	0
BCyak	2016	F	5	8	0
BCyak	2016	F	6	2	2
BCyak	2016	F	6	3	2
BCyak	2016	F	6	4	1
BCyak	2016	F	6	5	0.5
BCyak	2016	F	6	6	0
BCyak	2016	F	6	7	0
BCyak	2016	F	6	8	0
BCyak	2016	F	7	2	2
BCyak	2016	F	7	3	2
BCyak	2016	F	7	4	2
BCyak	2016	F	7	5	2
BCyak	2016	F	7	6	1
BCyak	2016	F	7	7	0
BCyak	2016	F	7	8	0
BCyak	2016	F	8	2	1
BCyak	2016	F	8	3	1
BCyak	2016	F	8	4	0.5
BCyak	2016	F	8	5	0.5
BCyak	2016	F	8	6	0
BCyak	2016	F	8	7	0
BCyak	2016	F	8	8	0
BCyak	2016	F	9	2	2
BCyak	2016	F	9	3	1
BCyak	2016	F	9	4	1
BCyak	2016	F	9	5	1
BCyak	2016	F	9	6	0
BCyak	2016	F	9	7	0
BCyak	2016	F	9	8	0
BCyak	2016	F	10	2	1
BCyak	2016	F	10	3	1
BCyak	2016	F	10	4	1
BCyak	2016	F	10	5	1
BCyak	2016	F	10	6	0.5
BCyak	2016	F	10	7	0
BCyak	2016	F	10	8	0
BCyak	2016	M	1	2	1
BCyak	2016	M	1	3	1
BCyak	2016	M	1	4	1
BCyak	2016	M	1	5	5
BCyak	2016	M	1	6	7
BCyak	2016	M	1	9	0
BCyak	2016	M	2	2	0.5
BCyak	2016	M	2	3	1
BCyak	2016	M	2	4	0.5
BCyak	2016	M	2	5	2
BCyak	2016	M	2	6	5
BCyak	2016	M	2	9	0
BCyak	2016	M	3	2	2
BCyak	2016	M	3	3	2
BCyak	2016	M	3	4	2
BCyak	2016	M	3	5	5
BCyak	2016	M	3	6	7
BCyak	2016	M	3	9	1
BCyak	2016	M	4	2	2
BCyak	2016	M	4	3	2
BCyak	2016	M	4	4	2
BCyak	2016	M	4	5	6
BCyak	2016	M	4	6	9
BCyak	2016	M	4	9	0
BCyak	2016	M	5	2	2
BCyak	2016	M	5	3	2
BCyak	2016	M	5	4	2
BCyak	2016	M	5	5	5
BCyak	2016	M	5	6	8
BCyak	2016	M	5	9	0
BCyak	2016	M	6	2	1
BCyak	2016	M	6	3	1
BCyak	2016	M	6	4	1
BCyak	2016	M	6	5	4
BCyak	2016	M	6	6	7
BCyak	2016	M	6	9	0
BCyak	2016	M	7	2	1
BCyak	2016	M	7	3	1
BCyak	2016	M	7	4	1
BCyak	2016	M	7	5	2
BCyak	2016	M	7	6	5
BCyak	2016	M	7	9	0
BCyak	2016	M	8	2	1
BCyak	2016	M	8	3	1
BCyak	2016	M	8	4	1
BCyak	2016	M	8	5	2
BCyak	2016	M	8	6	5
BCyak	2016	M	8	9	0
BCyak	2016	M	9	2	1
BCyak	2016	M	9	3	1
BCyak	2016	M	9	4	0.5
BCyak	2016	M	9	5	4
BCyak	2016	M	9	6	7
BCyak	2016	M	9	9	0
BCyak	2016	M	10	2	1
BCyak	2016	M	10	3	1
BCyak	2016	M	10	4	0.5
BCyak	2016	M	10	5	2
BCyak	2016	M	10	6	5
BCyak	2016	M	10	9	0
BCyak	2018	F	1	2	2
BCyak	2018	F	1	3	3
BCyak	2018	F	1	4	3
BCyak	2018	F	1	5	2
BCyak	2018	F	1	6	1
BCyak	2018	F	1	7	1
BCyak	2018	F	1	8	1
BCyak	2018	F	2	2	2
BCyak	2018	F	2	3	2
BCyak	2018	F	2	4	2
BCyak	2018	F	2	5	2
BCyak	2018	F	2	6	4
BCyak	2018	F	2	7	5
BCyak	2018	F	2	8	6
BCyak	2018	F	3	2	3
BCyak	2018	F	3	3	3
BCyak	2018	F	3	4	3
BCyak	2018	F	3	5	3
BCyak	2018	F	3	6	0.5
BCyak	2018	F	3	7	0
BCyak	2018	F	3	8	0
BCyak	2018	F	4	2	2
BCyak	2018	F	4	3	3
BCyak	2018	F	4	4	3
BCyak	2018	F	4	5	2
BCyak	2018	F	4	6	3
BCyak	2018	F	4	7	0.5
BCyak	2018	F	4	8	0.5
BCyak	2018	F	5	2	2
BCyak	2018	F	5	3	2
BCyak	2018	F	5	4	2
BCyak	2018	F	5	5	2
BCyak	2018	F	5	6	3
BCyak	2018	F	5	7	2
BCyak	2018	F	5	8	3
BCyak	2018	F	6	2	2
BCyak	2018	F	6	3	2
BCyak	2018	F	6	4	3
BCyak	2018	F	6	5	2
BCyak	2018	F	6	6	3
BCyak	2018	F	6	7	2
BCyak	2018	F	6	8	4
BCyak	2018	F	7	2	2
BCyak	2018	F	7	3	2
BCyak	2018	F	7	4	2
BCyak	2018	F	7	5	2
BCyak	2018	F	7	6	1
BCyak	2018	F	7	7	0
BCyak	2018	F	7	8	0
BCyak	2018	F	8	2	2
BCyak	2018	F	8	3	2
BCyak	2018	F	8	4	2
BCyak	2018	F	8	5	2
BCyak	2018	F	8	6	6
BCyak	2018	F	8	7	6
BCyak	2018	F	8	8	4
BCyak	2018	F	9	2	2
BCyak	2018	F	9	3	3
BCyak	2018	F	9	4	3
BCyak	2018	F	9	5	2
BCyak	2018	F	9	6	1
BCyak	2018	F	9	7	0.5
BCyak	2018	F	9	8	1
BCyak	2018	F	10	2	1
BCyak	2018	F	10	3	1
BCyak	2018	F	10	4	1
BCyak	2018	F	10	5	1
BCyak	2018	F	10	6	0
BCyak	2018	F	10	7	0
BCyak	2018	F	10	8	0
BCyak	2018	M	1	2	2
BCyak	2018	M	1	3	2
BCyak	2018	M	1	4	2
BCyak	2018	M	1	5	4
BCyak	2018	M	1	6	7
BCyak	2018	M	1	9	3
BCyak	2018	M	2	2	1
BCyak	2018	M	2	3	2
BCyak	2018	M	2	4	2
BCyak	2018	M	2	5	4
BCyak	2018	M	2	6	6
BCyak	2018	M	2	9	0
BCyak	2018	M	3	2	1
BCyak	2018	M	3	3	2
BCyak	2018	M	3	4	2
BCyak	2018	M	3	5	7
BCyak	2018	M	3	6	8
BCyak	2018	M	3	9	0
BCyak	2018	M	4	2	1
BCyak	2018	M	4	3	2
BCyak	2018	M	4	4	2
BCyak	2018	M	4	5	4
BCyak	2018	M	4	6	5
BCyak	2018	M	4	9	0
BCyak	2018	M	5	2	2
BCyak	2018	M	5	3	2
BCyak	2018	M	5	4	3
BCyak	2018	M	5	5	6
BCyak	2018	M	5	6	8
BCyak	2018	M	5	9	2
BCyak	2018	M	6	2	2
BCyak	2018	M	6	3	2
BCyak	2018	M	6	4	3
BCyak	2018	M	6	5	6
BCyak	2018	M	6	6	8
BCyak	2018	M	6	9	2
BCyak	2018	M	7	2	2
BCyak	2018	M	7	3	2
BCyak	2018	M	7	4	2
BCyak	2018	M	7	5	3
BCyak	2018	M	7	6	6
BCyak	2018	M	7	9	0
BCyak	2018	M	8	2	2
BCyak	2018	M	8	3	2
BCyak	2018	M	8	4	2
BCyak	2018	M	8	5	3
BCyak	2018	M	8	6	5
BCyak	2018	M	8	9	0
BCyak	2018	M	9	2	2
BCyak	2018	M	9	3	2
BCyak	2018	M	9	4	2
BCyak	2018	M	9	5	4
BCyak	2018	M	9	6	6
BCyak	2018	M	9	9	0
BCyak	2018	M	10	2	1
BCyak	2018	M	10	3	2
BCyak	2018	M	10	4	2
BCyak	2018	M	10	5	7
BCyak	2018	M	10	6	8
BCyak	2018	M	10	9	0
BCyak	2020	F	1	2	0.5
BCyak	2020	F	1	3	0.5
BCyak	2020	F	1	4	0.5
BCyak	2020	F	1	5	0.5
BCyak	2020	F	1	6	2
BCyak	2020	F	1	7	2
BCyak	2020	F	1	8	2
BCyak	2020	F	2	2	1
BCyak	2020	F	2	3	2
BCyak	2020	F	2	4	2
BCyak	2020	F	2	5	2
BCyak	2020	F	2	6	1
BCyak	2020	F	2	7	0.5
BCyak	2020	F	2	8	0.5
BCyak	2020	F	3	2	1
BCyak	2020	F	3	3	1
BCyak	2020	F	3	4	1
BCyak	2020	F	3	5	1
BCyak	2020	F	3	6	3
BCyak	2020	F	3	7	3
BCyak	2020	F	3	8	3
BCyak	2020	F	4	2	1
BCyak	2020	F	4	3	1
BCyak	2020	F	4	4	2
BCyak	2020	F	4	5	2
BCyak	2020	F	4	6	5
BCyak	2020	F	4	7	2
BCyak	2020	F	4	8	3
BCyak	2020	F	5	2	2
BCyak	2020	F	5	3	2
BCyak	2020	F	5	4	2
BCyak	2020	F	5	5	2
BCyak	2020	F	5	6	1
BCyak	2020	F	5	7	0
BCyak	2020	F	5	8	0
BCyak	2020	F	6	2	0
BCyak	2020	F	6	3	1
BCyak	2020	F	6	4	1
BCyak	2020	F	6	5	2
BCyak	2020	F	6	6	4
BCyak	2020	F	6	7	2
BCyak	2020	F	6	8	2
BCyak	2020	F	7	2	0.5
BCyak	2020	F	7	3	1
BCyak	2020	F	7	4	1
BCyak	2020	F	7	5	2
BCyak	2020	F	7	6	4
BCyak	2020	F	7	7	2
BCyak	2020	F	7	8	2
BCyak	2020	F	8	2	3
BCyak	2020	F	8	3	3
BCyak	2020	F	8	4	3
BCyak	2020	F	8	5	2
BCyak	2020	F	8	6	1
BCyak	2020	F	8	7	0
BCyak	2020	F	8	8	0
BCyak	2020	F	9	2	2
BCyak	2020	F	9	3	2
BCyak	2020	F	9	4	2
BCyak	2020	F	9	5	1
BCyak	2020	F	9	6	0.5
BCyak	2020	F	9	7	0
BCyak	2020	F	9	8	0
BCyak	2020	F	10	2	na
BCyak	2020	F	10	3	na
BCyak	2020	F	10	4	na
BCyak	2020	F	10	5	na
BCyak	2020	F	10	6	na
BCyak	2020	F	10	7	na
BCyak	2020	F	10	8	na
Bcyak_selD	2020	M	1	2	0
Bcyak_selD	2020	M	1	3	0
Bcyak_selD	2020	M	1	4	0
Bcyak_selD	2020	M	1	5	2
Bcyak_selD	2020	M	1	6	8
Bcyak_selD	2020	M	1	9	0
Bcyak_selD	2020	M	2	2	0.25
Bcyak_selD	2020	M	2	3	0.25
Bcyak_selD	2020	M	2	4	0.25
Bcyak_selD	2020	M	2	5	3
Bcyak_selD	2020	M	2	6	7
Bcyak_selD	2020	M	2	9	0
Bcyak_selD	2020	M	3	2	0
Bcyak_selD	2020	M	3	3	0
Bcyak_selD	2020	M	3	4	0
Bcyak_selD	2020	M	3	5	3
Bcyak_selD	2020	M	3	6	7
Bcyak_selD	2020	M	3	9	0
Bcyak_selD	2020	M	4	2	0
Bcyak_selD	2020	M	4	3	0
Bcyak_selD	2020	M	4	4	0
Bcyak_selD	2020	M	4	5	2
Bcyak_selD	2020	M	4	6	7
Bcyak_selD	2020	M	4	9	0
Bcyak_selD	2020	M	5	2	0
Bcyak_selD	2020	M	5	3	0
Bcyak_selD	2020	M	5	4	0
Bcyak_selD	2020	M	5	5	4
Bcyak_selD	2020	M	5	6	7
Bcyak_selD	2020	M	5	9	0
Bcyak_selD	2020	M	6	2	0
Bcyak_selD	2020	M	6	3	0
Bcyak_selD	2020	M	6	4	0
Bcyak_selD	2020	M	6	5	4
Bcyak_selD	2020	M	6	6	7
Bcyak_selD	2020	M	6	9	0
Bcyak_selD	2020	M	7	2	0
Bcyak_selD	2020	M	7	3	0
Bcyak_selD	2020	M	7	4	0
Bcyak_selD	2020	M	7	5	1
Bcyak_selD	2020	M	7	6	4
Bcyak_selD	2020	M	7	9	0
Bcyak_selD	2020	M	8	2	0.25
Bcyak_selD	2020	M	8	3	0.25
Bcyak_selD	2020	M	8	4	0.25
Bcyak_selD	2020	M	8	5	3
Bcyak_selD	2020	M	8	6	7
Bcyak_selD	2020	M	8	9	0
Bcyak_selD	2020	M	9	2	0
Bcyak_selD	2020	M	9	3	0
Bcyak_selD	2020	M	9	4	0
Bcyak_selD	2020	M	9	5	3
Bcyak_selD	2020	M	9	6	7
Bcyak_selD	2020	M	9	9	0
Bcyak_selD	2020	M	10	2	0
Bcyak_selD	2020	M	10	3	0
Bcyak_selD	2020	M	10	4	0
Bcyak_selD	2020	M	10	5	2
Bcyak_selD	2020	M	10	6	6
Bcyak_selD	2020	M	10	9	0
BCyak_selCC	2020	F	1	2	2
BCyak_selCC	2020	F	1	3	2
BCyak_selCC	2020	F	1	4	2
BCyak_selCC	2020	F	1	5	2
BCyak_selCC	2020	F	1	6	3
BCyak_selCC	2020	F	1	7	5
BCyak_selCC	2020	F	1	8	1
BCyak_selCC	2020	F	2	2	2
BCyak_selCC	2020	F	2	3	2
BCyak_selCC	2020	F	2	4	2
BCyak_selCC	2020	F	2	5	2
BCyak_selCC	2020	F	2	6	1
BCyak_selCC	2020	F	2	7	1
BCyak_selCC	2020	F	2	8	1
BCyak_selCC	2020	F	3	2	2
BCyak_selCC	2020	F	3	3	2
BCyak_selCC	2020	F	3	4	3
BCyak_selCC	2020	F	3	5	3
BCyak_selCC	2020	F	3	6	2
BCyak_selCC	2020	F	3	7	1
BCyak_selCC	2020	F	3	8	0
BCyak_selCC	2020	F	4	2	2
BCyak_selCC	2020	F	4	3	2
BCyak_selCC	2020	F	4	4	2
BCyak_selCC	2020	F	4	5	2
BCyak_selCC	2020	F	4	6	2
BCyak_selCC	2020	F	4	7	1
BCyak_selCC	2020	F	4	8	1
BCyak_selCC	2020	F	5	2	3
BCyak_selCC	2020	F	5	3	3
BCyak_selCC	2020	F	5	4	3
BCyak_selCC	2020	F	5	5	3
BCyak_selCC	2020	F	5	6	2
BCyak_selCC	2020	F	5	7	1
BCyak_selCC	2020	F	5	8	0
BCyak_selCC	2020	F	6	2	3
BCyak_selCC	2020	F	6	3	3
BCyak_selCC	2020	F	6	4	3
BCyak_selCC	2020	F	6	5	1
BCyak_selCC	2020	F	6	6	1
BCyak_selCC	2020	F	6	7	1
BCyak_selCC	2020	F	6	8	0
BCyak_selCC	2020	F	7	2	2
BCyak_selCC	2020	F	7	3	3
BCyak_selCC	2020	F	7	4	3
BCyak_selCC	2020	F	7	5	2
BCyak_selCC	2020	F	7	6	1
BCyak_selCC	2020	F	7	7	1
BCyak_selCC	2020	F	7	8	1
BCyak_selCC	2020	F	8	2	2
BCyak_selCC	2020	F	8	3	2
BCyak_selCC	2020	F	8	4	2
BCyak_selCC	2020	F	8	5	2
BCyak_selCC	2020	F	8	6	1
BCyak_selCC	2020	F	8	7	0
BCyak_selCC	2020	F	8	8	1
BCyak_selCC	2020	F	9	2	2
BCyak_selCC	2020	F	9	3	3
BCyak_selCC	2020	F	9	4	2
BCyak_selCC	2020	F	9	5	1
BCyak_selCC	2020	F	9	6	3
BCyak_selCC	2020	F	9	7	5
BCyak_selCC	2020	F	9	8	3
BCyak_selCC	2020	F	10	2	2
BCyak_selCC	2020	F	10	3	3
BCyak_selCC	2020	F	10	4	3
BCyak_selCC	2020	F	10	5	2
BCyak_selCC	2020	F	10	6	2
BCyak_selCC	2020	F	10	7	3
BCyak_selCC	2020	F	10	8	1
BCyak_selCC	2020	M	1	2	3
BCyak_selCC	2020	M	1	3	3
BCyak_selCC	2020	M	1	4	3
BCyak_selCC	2020	M	1	5	5
BCyak_selCC	2020	M	1	6	8
BCyak_selCC	2020	M	1	9	0
BCyak_selCC	2020	M	2	2	2
BCyak_selCC	2020	M	2	3	2
BCyak_selCC	2020	M	2	4	2
BCyak_selCC	2020	M	2	5	3
BCyak_selCC	2020	M	2	6	7
BCyak_selCC	2020	M	2	9	0
BCyak_selCC	2020	M	3	2	2
BCyak_selCC	2020	M	3	3	2
BCyak_selCC	2020	M	3	4	2
BCyak_selCC	2020	M	3	5	6
BCyak_selCC	2020	M	3	6	8
BCyak_selCC	2020	M	3	9	0
BCyak_selCC	2020	M	4	2	2
BCyak_selCC	2020	M	4	3	2
BCyak_selCC	2020	M	4	4	2
BCyak_selCC	2020	M	4	5	5
BCyak_selCC	2020	M	4	6	8
BCyak_selCC	2020	M	4	9	0
BCyak_selCC	2020	M	5	2	2
BCyak_selCC	2020	M	5	3	2
BCyak_selCC	2020	M	5	4	2
BCyak_selCC	2020	M	5	5	3
BCyak_selCC	2020	M	5	6	7
BCyak_selCC	2020	M	5	9	0
BCyak_selCC	2020	M	6	2	3
BCyak_selCC	2020	M	6	3	3
BCyak_selCC	2020	M	6	4	3
BCyak_selCC	2020	M	6	5	7
BCyak_selCC	2020	M	6	6	8
BCyak_selCC	2020	M	6	9	0
BCyak_selCC	2020	M	7	2	3
BCyak_selCC	2020	M	7	3	3
BCyak_selCC	2020	M	7	4	3
BCyak_selCC	2020	M	7	5	4
BCyak_selCC	2020	M	7	6	7
BCyak_selCC	2020	M	7	9	0
BCyak_selCC	2020	M	8	2	2
BCyak_selCC	2020	M	8	3	2
BCyak_selCC	2020	M	8	4	2
BCyak_selCC	2020	M	8	5	3
BCyak_selCC	2020	M	8	6	5
BCyak_selCC	2020	M	8	9	0
BCyak_selCC	2020	M	9	2	2
BCyak_selCC	2020	M	9	3	2
BCyak_selCC	2020	M	9	4	2
BCyak_selCC	2020	M	9	5	4
BCyak_selCC	2020	M	9	6	7
BCyak_selCC	2020	M	9	9	0
BCyak_selCC	2020	M	10	2	2
BCyak_selCC	2020	M	10	3	2
BCyak_selCC	2020	M	10	4	2
BCyak_selCC	2020	M	10	5	3
BCyak_selCC	2020	M	10	6	6
BCyak_selCC	2020	M	10	9	0
F1_san_yak		F	1	2	1
F1_san_yak		F	1	3	1
F1_san_yak		F	1	4	1
F1_san_yak		F	1	5	1
F1_san_yak		F	1	6	1
F1_san_yak		F	1	7	3
F1_san_yak		F	1	8	0
F1_san_yak		F	2	2	0.5
F1_san_yak		F	2	3	1
F1_san_yak		F	2	4	1
F1_san_yak		F	2	5	1
F1_san_yak		F	2	6	3
F1_san_yak		F	2	7	4
F1_san_yak		F	2	8	0
F1_san_yak		F	3	2	1
F1_san_yak		F	3	3	1
F1_san_yak		F	3	4	2
F1_san_yak		F	3	5	2
F1_san_yak		F	3	6	4
F1_san_yak		F	3	7	4
F1_san_yak		F	3	8	0
F1_san_yak		F	4	2	0.5
F1_san_yak		F	4	3	2
F1_san_yak		F	4	4	1
F1_san_yak		F	4	5	1
F1_san_yak		F	4	6	1
F1_san_yak		F	4	7	3
F1_san_yak		F	4	8	0
F1_san_yak		F	5	2	1
F1_san_yak		F	5	3	1
F1_san_yak		F	5	4	1
F1_san_yak		F	5	5	1
F1_san_yak		F	5	6	3
F1_san_yak		F	5	7	3
F1_san_yak		F	5	8	0
F1_san_yak		F	6	2	2
F1_san_yak		F	6	3	1
F1_san_yak		F	6	4	1
F1_san_yak		F	6	5	1
F1_san_yak		F	6	6	3
F1_san_yak		F	6	7	5
F1_san_yak		F	6	8	0
F1_san_yak		F	7	2	1
F1_san_yak		F	7	3	2
F1_san_yak		F	7	4	2
F1_san_yak		F	7	5	2
F1_san_yak		F	7	6	4
F1_san_yak		F	7	7	5
F1_san_yak		F	7	8	0
F1_san_yak		F	8	2	2
F1_san_yak		F	8	3	2
F1_san_yak		F	8	4	1
F1_san_yak		F	8	5	2
F1_san_yak		F	8	6	1
F1_san_yak		F	8	7	3
F1_san_yak		F	8	8	0
F1_san_yak		F	9	2	1
F1_san_yak		F	9	3	1
F1_san_yak		F	9	4	1
F1_san_yak		F	9	5	1
F1_san_yak		F	9	6	5
F1_san_yak		F	9	7	4
F1_san_yak		F	9	8	0
F1_san_yak		F	10	2	0.5
F1_san_yak		F	10	3	1
F1_san_yak		F	10	4	1
F1_san_yak		F	10	5	0.5
F1_san_yak		F	10	6	0.5
F1_san_yak		F	10	7	3
F1_san_yak		F	10	8	0
F1_san_yak		M	1	2	1
F1_san_yak		M	1	3	1
F1_san_yak		M	1	4	1
F1_san_yak		M	1	5	4
F1_san_yak		M	1	6	8
F1_san_yak		M	1	9	0
F1_san_yak		M	2	2	1
F1_san_yak		M	2	3	1
F1_san_yak		M	2	4	1
F1_san_yak		M	2	5	3
F1_san_yak		M	2	6	7
F1_san_yak		M	2	9	0
F1_san_yak		M	3	2	0.5
F1_san_yak		M	3	3	1
F1_san_yak		M	3	4	1
F1_san_yak		M	3	5	3
F1_san_yak		M	3	6	7
F1_san_yak		M	3	9	0
F1_san_yak		M	4	2	0.5
F1_san_yak		M	4	3	0.5
F1_san_yak		M	4	4	0.5
F1_san_yak		M	4	5	4
F1_san_yak		M	4	6	7
F1_san_yak		M	4	9	0
F1_san_yak		M	5	2	1
F1_san_yak		M	5	3	1
F1_san_yak		M	5	4	1
F1_san_yak		M	5	5	3
F1_san_yak		M	5	6	8
F1_san_yak		M	5	9	0
F1_san_yak		M	6	2	0.5
F1_san_yak		M	6	3	0.5
F1_san_yak		M	6	4	0.5
F1_san_yak		M	6	5	4
F1_san_yak		M	6	6	6
F1_san_yak		M	6	9	0
F1_san_yak		M	7	2	1
F1_san_yak		M	7	3	1
F1_san_yak		M	7	4	1
F1_san_yak		M	7	5	4
F1_san_yak		M	7	6	7
F1_san_yak		M	7	9	0
F1_san_yak		M	8	2	1
F1_san_yak		M	8	3	1
F1_san_yak		M	8	4	1
F1_san_yak		M	8	5	3
F1_san_yak		M	8	6	5
F1_san_yak		M	8	9	0
F1_san_yak		M	9	2	0.5
F1_san_yak		M	9	3	1
F1_san_yak		M	9	4	1
F1_san_yak		M	9	5	3
F1_san_yak		M	9	6	6
F1_san_yak		M	9	9	0
F1_san_yak		M	10	2	0.5
F1_san_yak		M	10	3	1
F1_san_yak		M	10	4	1
F1_san_yak		M	10	5	4
F1_san_yak		M	10	6	7
F1_san_yak		M	10	9	0
F1_yak_san		F	1	2	1
F1_yak_san		F	1	3	2
F1_yak_san		F	1	4	2
F1_yak_san		F	1	5	2
F1_yak_san		F	1	6	5
F1_yak_san		F	1	7	8
F1_yak_san		F	1	8	0
F1_yak_san		F	2	2	1
F1_yak_san		F	2	3	2
F1_yak_san		F	2	4	2
F1_yak_san		F	2	5	2
F1_yak_san		F	2	6	5
F1_yak_san		F	2	7	8
F1_yak_san		F	2	8	0
F1_yak_san		F	3	2	1
F1_yak_san		F	3	3	2
F1_yak_san		F	3	4	2
F1_yak_san		F	3	5	2
F1_yak_san		F	3	6	5
F1_yak_san		F	3	7	8
F1_yak_san		F	3	8	0
F1_yak_san		F	4	2	2
F1_yak_san		F	4	3	2
F1_yak_san		F	4	4	2
F1_yak_san		F	4	5	2
F1_yak_san		F	4	6	4
F1_yak_san		F	4	7	7
F1_yak_san		F	4	8	0
F1_yak_san		F	5	2	1
F1_yak_san		F	5	3	2
F1_yak_san		F	5	4	2
F1_yak_san		F	5	5	2
F1_yak_san		F	5	6	4
F1_yak_san		F	5	7	5
F1_yak_san		F	5	8	0
F1_yak_san		F	6	2	1
F1_yak_san		F	6	3	2
F1_yak_san		F	6	4	2
F1_yak_san		F	6	5	2
F1_yak_san		F	6	6	4
F1_yak_san		F	6	7	6
F1_yak_san		F	6	8	0
F1_yak_san		F	7	2	1
F1_yak_san		F	7	3	2
F1_yak_san		F	7	4	2
F1_yak_san		F	7	5	2
F1_yak_san		F	7	6	5
F1_yak_san		F	7	7	8
F1_yak_san		F	7	8	0
F1_yak_san		F	8	2	2
F1_yak_san		F	8	3	3
F1_yak_san		F	8	4	3
F1_yak_san		F	8	5	3
F1_yak_san		F	8	6	4
F1_yak_san		F	8	7	5
F1_yak_san		F	8	8	0
F1_yak_san		F	9	2	1
F1_yak_san		F	9	3	2
F1_yak_san		F	9	4	2
F1_yak_san		F	9	5	2
F1_yak_san		F	9	6	5
F1_yak_san		F	9	7	8
F1_yak_san		F	9	8	0
F1_yak_san		F	10	2	1
F1_yak_san		F	10	3	2
F1_yak_san		F	10	4	2
F1_yak_san		F	10	5	2
F1_yak_san		F	10	6	6
F1_yak_san		F	10	7	8
F1_yak_san		F	10	8	0
F1_yak_san		M	1	2	0.5
F1_yak_san		M	1	3	1
F1_yak_san		M	1	4	2
F1_yak_san		M	1	5	8
F1_yak_san		M	1	6	9
F1_yak_san		M	1	9	5
F1_yak_san		M	2	2	2
F1_yak_san		M	2	3	2
F1_yak_san		M	2	4	3
F1_yak_san		M	2	5	8
F1_yak_san		M	2	6	9
F1_yak_san		M	2	9	0.5
F1_yak_san		M	3	2	1
F1_yak_san		M	3	3	2
F1_yak_san		M	3	4	3
F1_yak_san		M	3	5	8
F1_yak_san		M	3	6	9
F1_yak_san		M	3	9	0.5
F1_yak_san		M	4	2	2
F1_yak_san		M	4	3	2
F1_yak_san		M	4	4	2
F1_yak_san		M	4	5	8.5
F1_yak_san		M	4	6	9.5
F1_yak_san		M	4	9	0.5
F1_yak_san		M	5	2	2
F1_yak_san		M	5	3	2
F1_yak_san		M	5	4	3
F1_yak_san		M	5	5	8
F1_yak_san		M	5	6	9
F1_yak_san		M	5	9	0.5
F1_yak_san		M	6	2	2
F1_yak_san		M	6	3	3
F1_yak_san		M	6	4	3
F1_yak_san		M	6	5	8.5
F1_yak_san		M	6	6	9.5
F1_yak_san		M	6	9	0.5
F1_yak_san		M	7	2	2
F1_yak_san		M	7	3	2
F1_yak_san		M	7	4	2
F1_yak_san		M	7	5	8
F1_yak_san		M	7	6	9.5
F1_yak_san		M	7	9	0.5
F1_yak_san		M	8	2	1
F1_yak_san		M	8	3	1
F1_yak_san		M	8	4	1
F1_yak_san		M	8	5	8
F1_yak_san		M	8	6	9
F1_yak_san		M	8	9	0.5
F1_yak_san		M	9	2	1
F1_yak_san		M	9	3	2
F1_yak_san		M	9	4	2
F1_yak_san		M	9	5	8
F1_yak_san		M	9	6	9.5
F1_yak_san		M	9	9	0.5
F1_yak_san		M	10	2	1
F1_yak_san		M	10	3	2
F1_yak_san		M	10	4	2
F1_yak_san		M	10	5	7.5
F1_yak_san		M	10	6	9
F1_yak_san		M	10	9	0.5
santomea		F	1	2	0
santomea		F	1	3	0.5
santomea		F	1	4	0.5
santomea		F	1	5	0
santomea		F	1	6	0
santomea		F	1	7	0
santomea		F	1	8	0
santomea		F	2	2	1
santomea		F	2	3	1
santomea		F	2	4	2
santomea		F	2	5	1
santomea		F	2	6	0
santomea		F	2	7	0
santomea		F	2	8	0
santomea		F	3	2	0.5
santomea		F	3	3	0.5
santomea		F	3	4	0.5
santomea		F	3	5	0.5
santomea		F	3	6	0
santomea		F	3	7	0
santomea		F	3	8	0
santomea		F	4	2	1
santomea		F	4	3	1
santomea		F	4	4	1
santomea		F	4	5	1
santomea		F	4	6	0
santomea		F	4	7	0
santomea		F	4	8	0
santomea		F	5	2	0
santomea		F	5	3	0
santomea		F	5	4	0
santomea		F	5	5	0
santomea		F	5	6	0
santomea		F	5	7	0
santomea		F	5	8	0
santomea		F	6	2	0
santomea		F	6	3	0.5
santomea		F	6	4	0.5
santomea		F	6	5	0
santomea		F	6	6	0
santomea		F	6	7	0
santomea		F	6	8	0
santomea		F	7	2	0.5
santomea		F	7	3	0.5
santomea		F	7	4	0.5
santomea		F	7	5	0
santomea		F	7	6	0
santomea		F	7	7	0
santomea		F	7	8	0
santomea		F	8	2	0.5
santomea		F	8	3	0.5
santomea		F	8	4	0.5
santomea		F	8	5	0
santomea		F	8	6	0
santomea		F	8	7	0
santomea		F	8	8	0
santomea		F	9	2	1
santomea		F	9	3	1
santomea		F	9	4	1
santomea		F	9	5	0.5
santomea		F	9	6	0
santomea		F	9	7	0
santomea		F	9	8	0
santomea		F	10	2	0.5
santomea		F	10	3	0.5
santomea		F	10	4	0.5
santomea		F	10	5	0
santomea		F	10	6	0
santomea		F	10	7	0
santomea		F	10	8	0
santomea		M	1	2	0
santomea		M	1	3	0
santomea		M	1	4	0
santomea		M	1	5	0
santomea		M	1	6	0
santomea		M	1	9	0
santomea		M	2	2	0
santomea		M	2	3	0
santomea		M	2	4	0
santomea		M	2	5	0
santomea		M	2	6	0
santomea		M	2	9	0
santomea		M	3	2	0
santomea		M	3	3	0
santomea		M	3	4	0
santomea		M	3	5	0
santomea		M	3	6	0
santomea		M	3	9	0
santomea		M	4	2	0
santomea		M	4	3	0
santomea		M	4	4	0
santomea		M	4	5	0
santomea		M	4	6	0
santomea		M	4	9	0
santomea		M	5	2	0
santomea		M	5	3	0
santomea		M	5	4	0
santomea		M	5	5	0
santomea		M	5	6	0
santomea		M	5	9	0
santomea		M	6	2	0
santomea		M	6	3	0
santomea		M	6	4	0
santomea		M	6	5	0
santomea		M	6	6	0
santomea		M	6	9	0
santomea		M	7	2	0
santomea		M	7	3	0
santomea		M	7	4	0
santomea		M	7	5	0
santomea		M	7	6	0
santomea		M	7	9	0
santomea		M	8	2	0
santomea		M	8	3	0
santomea		M	8	4	0
santomea		M	8	5	0
santomea		M	8	6	0
santomea		M	8	9	0
santomea		M	9	2	0
santomea		M	9	3	0
santomea		M	9	4	0
santomea		M	9	5	0
santomea		M	9	6	0
santomea		M	9	9	0
santomea		M	10	2	0
santomea		M	10	3	0
santomea		M	10	4	0
santomea		M	10	5	0
santomea		M	10	6	0
santomea		M	10	9	0
yakuba		F	1	2	0.5
yakuba		F	1	3	1
yakuba		F	1	4	1
yakuba		F	1	5	1
yakuba		F	1	6	6
yakuba		F	1	7	10
yakuba		F	1	8	6
yakuba		F	2	2	1
yakuba		F	2	3	1
yakuba		F	2	4	1
yakuba		F	2	5	2
yakuba		F	2	6	6
yakuba		F	2	7	9
yakuba		F	2	8	5
yakuba		F	3	2	1
yakuba		F	3	3	2
yakuba		F	3	4	2
yakuba		F	3	5	2
yakuba		F	3	6	7
yakuba		F	3	7	10
yakuba		F	3	8	6
yakuba		F	4	2	1
yakuba		F	4	3	2
yakuba		F	4	4	2
yakuba		F	4	5	2
yakuba		F	4	6	7
yakuba		F	4	7	10
yakuba		F	4	8	6
yakuba		F	5	2	2
yakuba		F	5	3	2
yakuba		F	5	4	2
yakuba		F	5	5	4
yakuba		F	5	6	7
yakuba		F	5	7	10
yakuba		F	5	8	6
yakuba		F	6	2	1
yakuba		F	6	3	2
yakuba		F	6	4	2
yakuba		F	6	5	2
yakuba		F	6	6	7
yakuba		F	6	7	10
yakuba		F	6	8	7
yakuba		F	7	2	1
yakuba		F	7	3	1
yakuba		F	7	4	1
yakuba		F	7	5	2
yakuba		F	7	6	7
yakuba		F	7	7	10
yakuba		F	7	8	5
yakuba		F	8	2	2
yakuba		F	8	3	2
yakuba		F	8	4	2
yakuba		F	8	5	2
yakuba		F	8	6	6
yakuba		F	8	7	10
yakuba		F	8	8	7
yakuba		F	9	2	2
yakuba		F	9	3	2
yakuba		F	9	4	2
yakuba		F	9	5	2
yakuba		F	9	6	7
yakuba		F	9	7	10
yakuba		F	9	8	7
yakuba		F	10	2	1
yakuba		F	10	3	2
yakuba		F	10	4	2
yakuba		F	10	5	2
yakuba		F	10	6	6
yakuba		F	10	7	10
yakuba		F	10	8	5
yakuba		M	1	2	2
yakuba		M	1	3	3
yakuba		M	1	4	3
yakuba		M	1	5	8.5
yakuba		M	1	6	9.5
yakuba		M	1	9	4
yakuba		M	2	2	3
yakuba		M	2	3	2
yakuba		M	2	4	2
yakuba		M	2	5	9.5
yakuba		M	2	6	10
yakuba		M	2	9	4
yakuba		M	3	2	3
yakuba		M	3	3	3
yakuba		M	3	4	3
yakuba		M	3	5	9
yakuba		M	3	6	9.5
yakuba		M	3	9	3
yakuba		M	4	2	3
yakuba		M	4	3	3
yakuba		M	4	4	3
yakuba		M	4	5	9
yakuba		M	4	6	10
yakuba		M	4	9	5
yakuba		M	5	2	2
yakuba		M	5	3	2
yakuba		M	5	4	2
yakuba		M	5	5	9
yakuba		M	5	6	10
yakuba		M	5	9	6
yakuba		M	6	2	2
yakuba		M	6	3	2
yakuba		M	6	4	2
yakuba		M	6	5	9.5
yakuba		M	6	6	10
yakuba		M	6	9	5
yakuba		M	7	2	2
yakuba		M	7	3	2
yakuba		M	7	4	2
yakuba		M	7	5	9
yakuba		M	7	6	9.5
yakuba		M	7	9	5
yakuba		M	8	2	2
yakuba		M	8	3	2
yakuba		M	8	4	2
yakuba		M	8	5	9.5
yakuba		M	8	6	10
yakuba		M	8	9	8
yakuba		M	9	2	2
yakuba		M	9	3	2
yakuba		M	9	4	2
yakuba		M	9	5	9.5
yakuba		M	9	6	10
yakuba		M	9	9	4
yakuba		M	10	2	2
yakuba		M	10	3	2
yakuba		M	10	4	2
yakuba		M	10	5	9.5
yakuba		M	10	6	10
yakuba		M	10	9	7
