## Supplementary material for "Evolution of assortative mating following selective introgression of pigmentation genes between two *Drosophila* species": Table S2

Table S2 - Contigs order and sense of the ASM1890438v1 assembly of Drosophila yakuba which was used as a reference genome in the current study.
Order	Contig	Size	Sense	Chromosome arm
contig_387	9988611	-	X
contig_381	11739714	-	X
contig_175	652925	+	X
contig_46	1163022	+	X
contig_185	21708085	-	2L
contig_147	976582	+	2L
contig_84	504818	-	2L
contig_38	764727	-	2L
contig_21	1048627	-	2L
contig_389	1398678	-	2L
contig_141	476703	+	2h
contig_39	779564	+	2h
contig_270	1506553	-	2h
contig_327	1091935	-	2h
contig_333	1048483	+	2R
contig_385	21469989	-	2R
contig_377	22613167	+	3L
contig_244	118139	-	3L
contig_379	1788221	+	3L
contig_223	273484	+	3L
contig_283	340665	+	3h
contig_22	24287855	-	3R
contig_275	5820474	+	3R
